# Functional remodeling of lysosomes by type I interferon modifies host defense

**DOI:** 10.1101/2020.02.25.965061

**Authors:** Hailong Zhang, Abdelrahim Zoued, Xu Liu, Brandon Sit, Matthew K. Waldor

## Abstract

Organelle remodeling is critical for cellular homeostasis, but host factors that control organelle function during microbial infection remain largely uncharacterized. Here, a genome-scale CRISPR/Cas9 screen in intestinal epithelial cells with the prototypical intracellular bacterial pathogen *Salmonella* led us to discover that type I interferon (IFN-I) remodels lysosomes. Even in the absence of infection, IFN-I signaling modified the localization, acidification, protease activity and proteomic profile of lysosomes. Proteomic and genetic analyses revealed that multiple IFN-I-stimulated genes including *Ifitm3, Slc15a3*, and *Cnp* contribute to lysosome acidification. IFN-I-dependent lysosome acidification stimulated intracellular *Salmonella* virulence gene expression, leading to rupture of the *Salmonella*-containing vacuole and host cell death. Moreover, IFN-I signaling promoted *in vivo Salmonella* pathogenesis in the intestinal epithelium, where *Salmonella* initiates infection. Our findings explain how an intracellular bacterial pathogen co-opts epithelial IFN-I signaling. We propose that IFN-I control of lysosome function broadly impacts host defense against diverse viral and microbial pathogens.
