## Supplemental Table 3 for "Functional remodeling of lysosomes by type I interferon modifies host defense"

### Sheet: Sheet1
Bacterial strains	Source
Salmonella Typhimurium SL1344	Dr. Dirk Bumann
Salmonella Typhimurium SL1344 ΔprgH	This study
Salmonella Typhimurium SL1344 ΔssaV	This study
Salmonella Typhimurium SL1344-eGFP	This study
Salmonella Typhimurium SL1344-mCherry	This study
Salmonella Typhimurium SL1344-PsifB-GFP	Dr. Dirk Bumann
Salmonella Typhimurium SL1344-mCherry-PsifB-GFP	This study
