## Supplemental Table 4 for "Functional remodeling of lysosomes by type I interferon modifies host defense"

### Sheet: Plasmids
Plasmids	Source	ID	Bacterial resistence	Growth Strain	Selectable markers	Tag/Fusion Protein
lentiGuide-Puro	Addgene	52963	Ampicillin	Stbl3	Puromycin
psPAX2	Addgene	12260	Ampicillin	DH5alpha
pMD2.G	Addgene	12259	Ampicillin	NEB Stable
pLJC5-LAMP1-RFP-3xHA	Addgene	102932	Ampicillin	NEB Stable	Puromycin	RFP-HA
pHR-FKBP:mCherry-Rab5a	Addgene	72901	Ampicillin	NEB Stable		FKBP,mCherry
pHR-FKBP:mCherry-Rab7a	Addgene	72903	Ampicillin	NEB Stable		FKBP,mCherry
LAMP1-mGFP	Addgene	34831	Kanamycin	DH5alpha		mGFP
pLJC5-Tmem192-3xHA	Addgene	102930	Ampicillin	NEB Stable	Puromycin	HA
mAG-GAL3	Addgene	62734	Ampicillin	Stbl3	Puromycin	mAzami-Green
