## Supplemental Table 5 for "Functional remodeling of lysosomes by type I interferon modifies host defense"

### Sheet: sgRNAs
Gene	Forward (Sense)	Reverse (Antisense)
Ifnar2	caccgTGAGTGGAGAAGCACACACG	aaacCGTGTGTGCTTCTCCACTCAc
Ifitm3	caccgTCCAGGCCTATGGATAGATC	aaacGATCTATCCATAGGCCTGGAc
Plscr1	caccgCCAGGATATAGTGGCTACCC	aaacGGGTAGCCACTATATCCTGGc
Tlr3	caccgGGGTGTTTTCACGCAATTGG	aaacCCAATTGCGTGAAAACACCCc
Bst2	caccgCACTGTGGTAAGCTCCTCAA	aaacTTGAGGAGCTTACCACAGTGc
Slc15a3	caccgCGCTGGTATTCCTGGGCGCC	aaacGGCGCCCAGGAATACCAGCGc
Wars	caccgCGGGGGAGGATTACAAGGCT	aaacAGCCTTGTAATCCTCCCCCGc
Pi4k2b	caccgGCTGCCTGATTCCTAATCAG	aaacCTGATTAGGAATCAGGCAGCc
Cnp	caccgCGCTGCTAGAGTGCAAGACG	aaacCGTCTTGCACTCTAGCAGCGc
Isg15	caccgATCCTGGTGAGGAATAACAA	aaacTTGTTATTCCTCACCAGGATc
Arg2	caccgTTGTGTTGTCTGGGTTGATG	aaacCATCAACCCAGACAACACAAc
C10orf10	caccgCTGGGGTCCACATAGACAGA	aaacTCTGTCTATGTGGACCCCAGc
Ifi27	caccgAGCAGCCAAGATGATGTCCG	aaacCGGACATCATCTTGGCTGCTc

### Sheet: QPCR primers
	Gene	Forward	Reverse
Internal control	RpoB	acggtcgcgtatgtcctatc	gagttcgcctgagcgataac
SPI-1	PrgH	ttatccgcagctggcttatt	ttcttgctcatcgtgtttcg
	sipA	cagacggcagagattgtgaa	cggtcgtaccggctttatta
SPI-2	sifB	agccgcaaaggttattgaga	atagcaggccatgagaggaa
	ssaV	gttttaatgctcctcgctttaattc	catactatctttttccggtgcttc
PhoP/PhoQ	PagD	gttcaggccattgttctggt	taatctgcctggcttgcttt
	pipB2	tgtttatggcggattgtgaa	tcttccagacaggcgttctt
SPI-3	MgtB	agggattccgtgtattgctg	tcccttcgatggtaagttcg
Human Isg	oas1	caagctcaagagcctcatcc	tgggctgtgttgaaatgtgt
