## Supplemental Table 6 for "Functional remodeling of lysosomes by type I interferon modifies host defense"

### Sheet: Sheet1
Primary antibodies	Source	Identifier	Application	Dilution
LAMP1 (D4O1S) Mouse mAb	Cell Signaling Technology	15665S	WB	1:1000
Anti-IFIT3/P60 antibody [OTI1G1]	Abcam	ab118045	WB	1:1000
IFITM3 Antibody	Proteintech	11714-1-AP	WB, IF	WB 1：5000, IF 1：500
Cathepsin D Monoclonal Antibody (CTD-19)	ThermoFisher	MA1-26773	WB	1:1000
Anti-GM130 antibody [EP892Y] - cis-Golgi Marker	Abcam	ab52649	WB	1:1000
β-Actin Antibody (AC-15)	Santa Cruz	sc-69879	WB	1:1000
PE/Cy7 anti-mouse CD45.2	Biolegend	109829	Flow	1：200
FITC anti-mouse CD45.1	Biolegend	110706	Flow	1：200
Human/Mouse E-Cadherin Antibody	R&D	AF748	IF	1：200
Secondary antibodies	Source	Identifier
Anti-Rabbit IgG (whole molecule)–Peroxidase antibody	Sigma	A4914	WB	1:1000
Goat anti-Mouse IgG (H+L) Secondary Antibody, HRP	ThermoFisher	31430	WB	1:1000
Rabbit anti-Goat IgG (H+L) Cross-Adsorbed Secondary Antibody, HRP	Invitrogen	R-21459	WB	1:1000
Donkey anti-Goat IgG (H+L) Cross-Adsorbed Secondary Antibody, Alexa Fluor 568	Invitrogen	A-11057	IF	1：200
Goat anti-Rabbit IgG (H+L) Highly Cross-Adsorbed Secondary Antibody, Alexa Fluor 488	Invitrogen	A-11034	IF	1：200
